# IDBac: an open-access web platform to identify bacteria and analyze relationships in culture collections using MALDI-TOF mass spectrometry

**DOI:** 10.1101/2025.10.15.682631

**Authors:** Nyssa K. Krull, Michael Strobel, Julia Saulog, Liana Zaroubi, Bruno S. Paulo, Mandisa Timba, Douglas R. Braun, Gabrielle Mingolelli, Jessia Raherisoanjato, Robert A. Shepherd, Abigail F. Scott, Carlo De Silva, Claire Fergusson, Zachary Daniel, Shailaja K. Pokharel, Sean Romanowski, Antonio Hernandez, Mónica Monge-Loría, Claire E. Dylla, Manasi M. Natu, Valentina Z. Petukhova, Neha Garg, Paul R. Jensen, Adriana Blachowicz, Chelsi D. Cassilly, Lisa Guan, D. Cole Stevens, Jaclyn M. Winter, Shaun M. K. McKinnie, Barbara I. Adaikpoh, Skylar Carlson, Erin P. McCauley, William W. Metcalf, Tim S. Bugni, Michael W. Mullowney, Eric G. Pamer, Matthew T. Henke, Hazel Barton, David O. Carter, Alessandra S. Eustáquio, Roger G. Linington, Laura M. Sanchez, Mingxun Wang, Brian T. Murphy

## Abstract

The identification and analysis of bacteria is central to the microbiological sciences. While gene sequencing methods have been the standard to achieve this, use of MALDI-TOF mass spectrometry (MS), particularly in clinical microbiology, provides high-throughput identification to the subspecies level. However, biotyping has yet to be adopted outside of clinical settings due to the lack of a centralized public database of MS protein signatures that would facilitate isolate identification via spectral comparison. Further, current platforms lack meaningful ways to compare multiple properties from large numbers of bacterial isolates. Herein we present the IDBac web platform, a crowd-sourced central knowledgebase of protein MS signatures of >1400 strains spanning 6 bacterial phyla. Accompanying the knowledgebase is analysis infrastructure to identify unknown isolates, probe relationships within culture collections using metadata integration, and visualize specialized metabolite differences within groups of closely related bacteria. To highlight this utility and encourage wide community contribution, examples of each are presented.
