## Supplementary File 2 for "IDBac: an open-access web platform to identify bacteria and analyze relationships in culture collections using MALDI-TOF mass spectrometry"

### Sheet: Instructions
Knowledgebase contribution metadata sheet
For the analysis metadata sheet, please visit the following link: Analysis metadata
Column Name	Definitions	Example	Required/Optional
Strain name	Identifier should match mzML files (without .mzML)	S0001	REQUIRED
Strain ID	No action needed (Integer ID automatically generated by MS data import)	-
Filename	Strain name with ".mzML"	S0001.mzML	REQUIRED
Scan/Coordinate	Insert asterisk	*	REQUIRED
Genbank accession	Identification number from GenBank (Taxonomy will auto-populate)	MN588224	One of three are REQUIRED: Option 1: Genbank accession number- taxonomy will autopopulate and no manual entry is needed. Option 2: NCBI taxid- taxonomy will autopopulate and no manual entry is needed. Option 3: Manual taxonomy entry- Type the genus and species and enter the 16S sequence (base pairs) in the 16S sequence column. *You must include a sequence if you are manually entering taxonomic as…
NCBI taxid	Integer ID from NCBI	1423
Taxonomy	Genus and species (manual entry)	Staphylococcus aureus
16S Sequence	16S sequence	CGTACCTTTCGGTTCGGAATAATTCAGGGAAACTTGGACTAATACCGGATACGCCCTTCGGGGGAAAGATTTATCGCCGATAGATCGGCCCGCGTCTGATTAGCTAGTTGGTGAGGTAATGGCTCACCAAGGCGACGATCAGTAGCTGGTCTGAGAGGATGATCAGCCACATTGGGACTGAGACACGGCCCAAACTCCTACGGGAGGCAGCAGTGGGGAATATTGGACAATGGGCGCAAGCCTGATCCAGCCATGCCGCGTGAGTGATGAAGGCCTTAGGGTTGTAAAGCTCTTTTGTCCGGGAAGATAATGACTGTACCGGAAGAATAAGCCCCGGCTAACTTCGTGCCAGCAGCCGCGGTAATACGAAGGGGGCTAGCGTTGCTCGGAATCACTGGG…
Culture Collection	Only include if applicable	"ATCC", "Murphy lab UIC", etc.	OPTIONAL
MALDI instrument	MADLI-TOF instrumenr name and manufacturer	Bruker rapifleX MALDI Tissuetyper	REQUIRED
MALDI matrix name	Common abbreviation of MALDI MS matrix	CHCA	REQUIRED
MALDI prep	Type of MALDI Prep	Colony Transfer	REQUIRED
Cultivation media	Common abbreviation	A1	REQUIRED
Cultivation temp	Temperature in degrees C	25	REQUIRED
Cultivation time	Time in days	7	REQUIRED
PI	Principle Investigator- Full name	Brian T. Murphy	REQUIRED
MS Collected by	Full name	Nyssa K. Krull	OPTIONAL
Isolate Collected by	Full name	Chase M. Clark	OPTIONAL
Sample Collected by	Full name	Chase M. Clark	OPTIONAL
Sample name	This can be an internal lab ID or any unique name	Nan0001	OPTIONAL
Isolate Source	The type of sample the isolated was collected from	Sediment	OPTIONAL
Source Location Name	The location from which the sample/isolate was collected	Page Lagoon	OPTIONAL
Isolation media	Media used for initial cultivation	VL55 medium	OPTIONAL
Longitude	In decimal form	49.2265	OPTIONAL
Latitude	In decimal form	-123.948	OPTIONAL
Altitude	Elevation +/- in meters	-20	OPTIONAL
Collection Temperature	Temperature in degrees C	10	OPTIONAL
Comment	Any further metadata you wish to contribute	Data was collected in biological triplicates	OPTIONAL

### Sheet: Metadata sheet
Strain name	Strain ID	Filename	Scan/Coordinate	Genbank accession	NCBI taxid	16S Taxonomy	16S Sequence	Culture Collection	MALDI instrument	MALDI matrix name	MALDI prep	Cultivation media	Cultivation temp	Cultivation time	PI	MS Collected by	Isolate Collected by	Sample Collected by	Sample name	Isolate Source	Source Location Name	Isolation media	Longitude	Latitude	Altitude	Collection Temperature	Comment
		.mzML	*
